# DciA helicase operators exhibit diversity across bacterial phyla

**DOI:** 10.1101/2022.01.24.477630

**Authors:** Helen C. Blaine, Joseph T. Burke, Janani Ravi, Christina L. Stallings

## Abstract

A fundamental requirement for life is the replication of an organism’s DNA. Studies in *Escherichia coli* and *Bacillus subtilis* have set the paradigm for DNA replication in bacteria. During replication initiation in *E. coli* and *B. subtilis*, the replicative helicase is loaded onto the DNA at the origin of replication by an ATPase helicase loader. However, most bacteria do not encode homologs to the helicase loaders in *E. coli* and *B. subtilis*. Recent work has identified the DciA protein as a predicted helicase operator that may perform a function analogous to the helicase loaders in *E. coli* and *B. subtilis*. DciA proteins, which are defined by the presence of a DUF721 domain (termed the DciA domain herein), are conserved in most bacteria but have only been studied in mycobacteria and γ-proteobacteria (*Pseudomonas aeruginosa* and *Vibrio cholerae*). Sequences outside of the DciA domain in *Mycobacterium tuberculosis* DciA are essential for protein function but are not conserved in the *P. aeruginosa* and *V. cholerae* homologs, raising questions regarding the conservation and evolution of DciA proteins across bacterial phyla. To comprehensively define the DciA protein family, we took a computational evolutionary approach and analyzed domain architectures and sequence properties of DciA-domain containing proteins across the tree of life. These analyses identified lineage-specific domain architectures amongst DciA homologs as well as broadly conserved sequence-structural motifs. The diversity of DciA proteins represents the evolution of helicase operation in bacterial DNA replication and highlights the need for phylum-specific analyses of this fundamental biological process.

**IMPORTANCE:** Despite the fundamental importance of DNA replication for life, this process remains understudied in bacteria outside of *Escherichia coli* and *Bacillus subtilis*. In particular, most bacteria do not encode the helicase loading proteins that are essential in *E. coli* and *B. subtilis* for DNA replication. Instead, most bacteria encode a DciA homolog that likely constitutes the predominant mechanism of helicase operation in bacteria. However, it is still unknown how DciA structure and function compare across diverse phyla that encode DciA proteins. In this study, we perform computational evolutionary analyses to uncover tremendous diversity amongst DciA homologs. These studies provide a significant advance in our understanding of an essential component of the bacterial DNA replication machinery.
