## Supplementary material for "DciA helicase operators exhibit diversity across bacterial phyla": Table S2

### Sheet: table
Name	Species	Lineage	UniProt.AccNum	NCBI.AccNum	Reason.Exclusion_inclusion	Title	Lineage.Short	DomArch.Pfam	DomArch.Gene3D	DomArch.SUPERFAMILY	DomArch.MobiDBLite	DomArch.PANTHER	TaxID	DciA.Start	DciA.Stop	Seq.Length	IDR.Start	IDR.Stop
AEuryar_CMethanofastidiosum_A0A150J784	Candidatus Methanofastidiosum methylthiophilus	Archaea>Euryarchaeota	A0A150J784	KYC53077.1	Based on blastP search done 2022-04 against the nr/nt, 99/100 top hits corresponding to bacterial not eukaryotic proteins	hypothetical protein AN188_01512 [Candidatus Methanofastidiosum methylthiophilus]	Archaea>Euryarchaeota>Candidatus Methanofastidiosa	DciA	NA	NA	NA	UPF0232 PROTEIN SCO3875	1705564	14	98	104	NA	NA
EImbric_Pmicropora_A0A1L5YCS6	Paulinella micropora	Eukaryota>Imbricatea	A0A1L5YCS6	APP88484.1	Based on blastP search done 2022-04 against the nr/nt, 96/100 top hits corresponding to bacterial, not eukaryotic proteins	hypothetical protein PCKR_719 (plastid) [Paulinella micropora]	Eukaryota>Imbricatea	DciA	NA	NA	NA	NA	1928728	18	100	165	NA	NA
AEuryar_Earchaeon_A0A2D7BH40	Euryarchaeota archaeon	Archaea>Euryarchaeota	A0A2D7BH40	MAH99310.1	Based on blastP search done 2022-04 against the nr/nt, 99/100 top hits corresponding to bacterial, not archaeal proteins	NA	Archaea>Euryarchaeota	DciA	NA	NA	NA	NA	2026739	6	92	93	NA	NA
AThauma_Tarchaeon_A0A2E4JSA6	Thaumarchaeota archaeon	Archaea>Thaumarchaeota	A0A2E4JSA6	MBE44640.1	Based on blastP search done 2022-04 against the nr/nt, 99/100 top hits corresponding to bacterial, not archaeal proteins	NA	Archaea>Thaumarchaeota	DciA	NA	NA	NA	UPF0232 PROTEIN SCO3875	2026795	4	90	91	NA	NA
AEuryar_Earchaeon_A0A2E7B1M4	Euryarchaeota archaeon	Archaea>Euryarchaeota	A0A2E7B1M4	MBM56383.1	Based on blastP search done 2022-04 against the nr/nt, 99/100 top hits corresponding to bacterial, not archaeal proteins	NA	Archaea>Euryarchaeota	DciA	NA	NA	consensus disorder prediction	NA	2026739	26	114	115	1	21
AEuryar_Earchaeon_A0A2E8JDC8	Euryarchaeota archaeon	Archaea>Euryarchaeota	A0A2E8JDC8	MBQ64936.1	Based on blastP search done 2022-04 against the nr/nt, 99/100 top hits corresponding to bacterial, not archaeal proteins	NA	Archaea>Euryarchaeota	DciA	NA	NA	NA	NA	2026739	27	111	115	NA	NA
EImbric_Plongichromatophora_A0A2H4ZQG5	Paulinella longichromatophora	Eukaryota>Imbricatea	A0A2H4ZQG5	AUG32775.1	Based on blastP search done 2022-04 against the nr/nt, 96/10 top hits corresponding to bacterial, not eukaryotic proteins	NA	Eukaryota>Imbricatea	DciA	NA	NA	NA	NA	1708747	19	99	161	NA	NA
EFungi_Hbicolor_A0A2J6T302	Hyaloscypha bicolor E	Eukaryota>Fungi>Ascomycota	A0A2J6T302	PMD57303.1	[INCLUDED] Based on blastP search done 2022-04 against the nr/nt, 100/100 top hits corresponding to eukaryotic proteins	NA	Eukaryota>Fungi>Ascomycota>Leotiomycetes	DciA	NA	NA	NA	Uncharacterized protein AN11006-like+Uncharacterized protein AN11006-like	1095630	111	154	509	NA	NA
AEuryar_Earchaeon_A0A327GWQ3	Euryarchaeota archaeon	Archaea>Euryarchaeota	A0A327GWQ3	RAH06230.1	Based on blastP search done 2022-04 against the nr/nt, 100/100 top hits corresponding to bacterial, not archaeal proteins	hypothetical protein CMA00_002665 [Euryarchaeota archaeon]	Archaea>Euryarchaeota	DciA	NA	NA	NA	NA	2026739	48	122	140	NA	NA
EImbric_Pmicropora_A0A385I197	Paulinella micropora	Eukaryota>Imbricatea	A0A385I197	AXY63645.1	Based on blastP search done 2022-04 against the nr/nt, 96/100 top hits corresponding to bacterial, not eukaryotic proteins	hypothetical protein PMNZ_724 (plastid) [Paulinella micropora]	Eukaryota>Imbricatea	DciA	NA	NA	NA	NA	1928728	18	100	165	NA	NA
EMetazo_Cpunctatum_A0A401TRX8	Chiloscyllium punctatum	Eukaryota>Metazoa>Chordata	A0A401TRX8	GCC45372.1	Based on blastP search done 2022-04 against the nr/nt, 100/100 top hits corresponding to bacterial, not eukaryotic proteins	NA	Eukaryota>Metazoa>Chordata>Chondrichthyes	DciA	NA	NA	consensus disorder prediction	NA	137246	24	119	170	124	143
EViridi_Slycopersicum_A0A494G9M0	Solanum lycopersicum	Eukaryota>Viridiplantae>Streptophyta	A0A494G9M0	NA	Based on blastP search done 2022-04 against the nr/nt, 100/100 top hits corresponding to bacterial, not eukaryotic proteins	NA	Eukaryota>Viridiplantae>Streptophyta>Magnoliopsida	DciA	NA	NA	NA	NA	4081	17	110	167	NA	NA
ACandid_CHeimdallarchaeota_A0A497QZ03	Candidatus Heimdallarchaeota archaeon	Archaea>Candidatus Heimdallarchaeota	A0A497QZ03	RLI67678.1	Based on blastP search done 2022-04 against the nr/nt, 22/23 top hits corresponding to bacterial, not archaeal proteins	hypothetical protein DRP02_14075 [Candidatus Heimdallarchaeota archaeon]	Archaea>Candidatus Heimdallarchaeota	DciA	NA	NA	NA	NA	2026747	17	93	100	NA	NA
A_CPacearchaeota_A0A662QNK4	Candidatus Pacearchaeota archaeon	Archaea	A0A662QNK4	RLG13097.1	Based on blastP search done 2022-04 against the nr/nt, 99/100 top hits corresponding to bacterial, not archaeal proteins	hypothetical protein DRN73_00355 [Candidatus Pacearchaeota archaeon]	Archaea	DciA	NA	NA	NA	NA	2026773	4	80	156	NA	NA
ACandid_CAenigmarchaeota_A0A7J4B0R8	Candidatus Aenigmarchaeota archaeon	Archaea>Candidatus Aenigmarchaeota	A0A7J4B0R8	HHS53208.1	Based on blastP search done 2022-04 against the nr/nt, 99/100 top hits corresponding to bacterial, not archaeal proteins	NA	Archaea>Candidatus Aenigmarchaeota	DciA	NA	NA	NA	NA	2093792	29	88	89	NA	NA
EMetazo_Aterminalis_A0A7J6YRS8	Abscondita terminalis	Eukaryota>Metazoa>Arthropoda	A0A7J6YRS8	KAF5271548.1	Based on blastP search done 2022-04 against the nr/nt, 99/100 top hits corresponding to bacterial, not eukaryotic proteins	hypothetical protein FQR65_LT05168 [Abscondita terminalis]	Eukaryota>Metazoa>Arthropoda>Insecta	AA_permease+DciA	Amino acidpolyamine transporter I	NA	NA	POTASSIUM TRANSPORTER KIMA	2069292	630	692	756	NA	NA
EMetazo_Aterminalis_A0A7J7A6U5	Abscondita terminalis	Eukaryota>Metazoa>Arthropoda	A0A7J7A6U5	KAF5288744.1	Based on blastP search done 2022-04 against the nr/nt, 9/10 top hits corresponding to bacterial, not eukaryotic proteins	hypothetical protein FQR65_LT20907 [Abscondita terminalis]	Eukaryota>Metazoa>Arthropoda>Insecta	DciA	P-loop containing nucleotide triphosphate hydrolases+RecFRecNSMC N-terminal domain	P-loop containing nucleoside triphosphate hydrolases	NA	DNA REPLICATION AND REPAIR PROTEIN RECF+DNA REPLICATION AND REPAIR PROTEIN RECF	2069292	332	418	438	NA	NA
EViridi_Kuniflora_A0A7J7M6I6	Kingdonia uniflora	Eukaryota>Viridiplantae>Streptophyta	A0A7J7M6I6	KAF6150485.1	[INCLUDED] Based on blastP search done 2022-04 against the nr/nt, 100/100 top hits corresponding to eukaryotic (magnoliopsida) proteins	hypothetical protein GIB67_030286 [Kingdonia uniflora]	Eukaryota>Viridiplantae>Streptophyta>Magnoliopsida	HMA+DciA	NA	HMA, heavy metal-associated domain	NA	ATP7, ISOFORM B+COPPER-TRANSPORTING ATPASE PAA1, CHLOROPLASTIC	39325	87	154	165	NA	NA
AEuryar_Harchaeon_A0A7K4DZC0	Halobacteria archaeon	Archaea>Euryarchaeota	A0A7K4DZC0	NNF96668.1	Based on blastP search done 2022-04 against the nr/nt, 99/100 top hits corresponding to bacterial, not archaeal proteins	NA	Archaea>Euryarchaeota>Halobacteria	DciA	NA	NA	NA	NA	2670410	36	98	110	NA	NA
AEuryar_Harchaeon_A0A7K4E3D8	Halobacteria archaeon	Archaea>Euryarchaeota	A0A7K4E3D8	NNG12005.1	Based on blastP search done 2022-04 against the nr/nt, 98/100 top hits corresponding to bacterial, not archaeal proteins	NA	Archaea>Euryarchaeota>Halobacteria	DciA	NA	NA	NA	NA	2670410	2	52	111	NA	NA
AEuryar_Harchaeon_A0A7K4EV04	Halobacteria archaeon	Archaea>Euryarchaeota	A0A7K4EV04	NNJ95504.1	Based on blastP search done 2022-04 against the nr/nt, 98/100 top hits corresponding to bacterial, not archaeal proteins	NA	Archaea>Euryarchaeota>Halobacteria	DciA	NA	NA	consensus disorder prediction	NA	2670410	7	92	143	96	143
EMetazo_Ctorosa_A0A7R8WQQ1	Cyprideis torosa	Eukaryota>Metazoa>Arthropoda	A0A7R8WQQ1	CAD7233235.1	Based on blastP search done 2022-04 against the nr/nt, 99/100 top hits corresponding to bacterial, not eukaryotic proteins	unnamed protein product [Cyprideis torosa]	Eukaryota>Metazoa>Arthropoda>Ostracoda	DciA	NA	NA	NA	NA	163714	2	89	90	NA	NA
EMetazo_Ctorosa_A0A7R8WWQ7	Cyprideis torosa	Eukaryota>Metazoa>Arthropoda	A0A7R8WWQ7	CAD7236731.1	Based on blastP search done 2022-04 against the nr/nt, 99/100 top hits corresponding to bacterial, not eukaryotic proteins	unnamed protein product, partial [Cyprideis torosa]	Eukaryota>Metazoa>Arthropoda>Ostracoda	DciA+PALP	Tryptophan synthase beta subunit-like PLP-dependent enzyme+Tryptophan synthase beta subunit-like PLP-dependent enzyme	Tryptophan synthase beta subunit-like PLP-dependent enzymes	NA	CYSTATHIONINE BETA-SYNTHASE+CYSTEINE SYNTHASE	163714	173	439	441	NA	NA
EImbric_Pchromatophora_B1X5D2	Paulinella chromatophora	Eukaryota>Imbricatea	B1X5D2	ACB43151.1	Based on blastP search done 2022-04 against the nr/nt, 96/100 top hits corresponding to bacterial, not eukaryotic proteins	hypothetical protein PCC_0736 (chromatophore) [Paulinella chromatophora]	Eukaryota>Imbricatea	DciA	NA	NA	NA	UPF0232 PROTEIN SCO3875	39717	18	91	161	NA	NA
VHeungg_Sphage_D0UWC3	Streptomyces phage ZL12	Viruses>Heunggongvirae>Uroviricota	D0UWC3	ACX71095.1	Based on blastP search done 2022-04 against the nr/nt, 99/100 top hits corresponding to bacterial, not eukaryotic proteins	putative Tra3-like protein [Streptomyces phage ZL12]	Viruses>Heunggongvirae>Uroviricota>Caudoviricetes	DciA	NA	NA	consensus disorder prediction	NA	2570911	50	136	254	19	47
EForami_Rfilosa_X6MWE5	Reticulomyxa filosa	Eukaryota>Foraminifera	X6MWE5	ETO17946.1	Based on blastP search done 2022-04 against the nr/nt, 99/100 top hits corresponding to bacterial, not eukaryotic proteins	hypothetical protein RFI_19360 [Reticulomyxa filosa]	Eukaryota>Foraminifera	DciA	NA	NA	NA	NA	46433	10	103	152	NA	NA
